# Establishing neuroanatomical correspondences across mouse and marmoset brain structures

**DOI:** 10.1101/2024.05.06.592808

**Authors:** Christopher Mezias, Bingxing Huo, Mihail Bota, Jaikishan Jayakumar, Partha P. Mitra

**Affiliations:** Cold Spring Harbor Laboratory, 1 Bungtown Rd, Cold Spring Harbor, NY; Broad Institute of MIT and Harvard, Data Sciences Platform Division, 105 Broadway, Cambridge, MA; Indian Institute of Technology-Madras, Center for Computational Brain Research, Chennai, TN, India

## Abstract

Interest in the common marmoset is growing due to evolutionarily proximity to humans compared to laboratory mice, necessitating a comparison of mouse and marmoset brain architectures, including connectivity and cell type distributions. Creating an actionable comparative platform is challenging since these brains have distinct spatial organizations and expert neuroanatomists disagree. We propose a general theoretical framework to relate named atlas compartments across taxa and use it to establish a detailed correspondence between marmoset and mice brains. Contrary to conventional wisdom that brain structures may be easier to relate at higher levels of the atlas hierarchy, we find that finer parcellations at the leaf levels offer greater reconcilability despite naming discrepancies. Utilizing existing atlases and associated literature, we created a list of leaf-level structures for both species and establish five types of correspondence between them. One-to-one relations were found between 43% of the structures in mouse and 47% in marmoset, whereas 25% of mouse and 10% of marmoset structures were not relatable. The remaining structures show a set of more complex mappings which we quantify. Implementing this correspondence with volumetric atlases of the two species, we make available a computational tool for querying and visualizing relationships between the corresponding brains. Our findings provide a foundation for computational comparative analyses of mesoscale connectivity and cell type distributions in the laboratory mouse and the common marmoset.
