## Supplementary Table 2: An excel file with correspondences from mouse to marmoset, listed as a unified table prepared for analytics for "Establishing neuroanatomical correspondences across mouse and marmoset brain structures"

mouseID	mouseName	mouseAcc	volID	marmIDS	relation	isParent
1	Frontal pole, cerebral cortex	FRP	68;667;526157192;526157196;526322264	1	I	0
2	Orbital area, medial part	ORBm	484;582;620;910;527696977	9;10	II	0
3	Orbital area, lateral part	ORBl	448;412;630;440;488	11;12;13;14;15;16;17;18	IV	0
4	Orbital area, ventral part	ORBv	969;288;1125;608;680	11;12;13;14;15;16;17;18	IV	0
5	Secondary motor area	MOs	656;962;767;1021;1085	20;21;22;23;24;25;26;27;28;29;30	II	0
6	Frontal cortex, area 3	FrC3		NaN	UU	0
7	Primary motor area	MOp	320;943;648;844;882	31;32	II	0
8	Anterior cingulate area, dorsal part	ACAd	935;211;1015;919;927	33;34	II	0
9	Anterior cingulate area, ventral part part	ACAv	588;296;772;810;819	35;36	IV	0
10	Infralimbic cortex	ILA	707;556;827;1054;1081	35;36	IV	0
11	Prelimbic area	PL	171;304;363;84;132;607344846;718;725	35;36	IV	0
12	Dorsal peduncular area	DP	814;72	35;36	IV	0
13	Area A32	A32		37;38	II	0
14	Agranular insular area, dorsal part	AId	996;328;1101;783;831	39	III	0
15	Agranular insular area, ventral part	AIv	704;694;800;675;699	39	III	0
16	Agranular insular area, posterior part	AIp	120;163;344;314;355	39	III	0
17	Gustatory areas	Gu		40;41	II	0
18	Visceral area	VISC	897;1106;1010;1058;857;849	42	I	0
19	Primary somatosensory area	SSp		44;45;46;47	II	1
20	Primary somatosensory area, barrel field	SSp-bfd	981;201;1047;1070;1038;1062	44;45;46;47	U	0
21	Primary somatosensory area, lower limb	SSp-ll	1030;113;1094;1128;478;510	44;45;46;47	U	0
22	Primary somatosensory area, upper limb	SSp-ul	450;854;577;625;945;1026	44;45;46;47	U	0
23	Primary somatosensory area, trunk	SSp-tr	1006;670;1086;1111;9;461	44;45;46;47	U	0
24	Primary somatosensory area, unassigned	SSp-un	182305693;182305697;182305701;182305705;182305709;182305713	44;45;46;47	U	0
25	Supplemental somatosensory area	SSs	873;806;1035;1090;862;893	49;50;51;52	II	0
26	Primary auditory area	AUDp	735;251;816;847;954;1005;696;643;759;791;249;456	57;58;59	II	0
27	Dorsal auditory area	AUDd	527;600;678;252;156;243	60;61;62;63;64;65;66;67;68;69	IV	0
28	Ventral auditory area	AUDv	959;755;990;1023;520;598	60;61;62;63;64;65;66;67;68;69	IV	0
29	Posterior auditory area	AUDpo	696;643;759;791;249;456	60;61;62;63;64;65;66;67;68;69	IV	0
30	Lateral parietal association cortex	LPtA		70;71;72;73	U	0
31	Medial parietal association cortex	MPtA		70;71;72;73	U	0
32	Parietal cortex, posterior area, dorsal part	PtPD		70;71;72;73	U	0
33	Parietal cortex, posterior area, rostral part	PtPR		70;71;72;73	U	0
34	Temporal association areas	TEa	97;1127;234;289;729;786	85;86;87;88;89;90;91;92;93;94	II	0
35	Perirhinal area	PERI	540;888;692;335;368	97	I	0
36	Ectorhinal area	ECT	836;427;988;977;1045	98	I	0
37	Area 24a'	A24a'		NaN	UU	0
38	Retrosplenial area, dorsal part	RSPd	442;434;610;274;330	99;100	IV	0
39	Retrosplenial area, lateral agranular part	RSPagl	671;965;774;906;279	99;100	IV	0
40	Retrosplenial area, ventral part	RSPv	542;430;687;590;622	101;102	II	0
41	Area prostriata	APr	484682508	108	I	0
42	Primary visual cortex	V1		110	I	1
43	Primary visual cortex, monocular area	V1M		110	III	0
44	Primary visual cortex, binocular area	V1B		110	III	0
45	Anteromedial visual area	VISam	281;1066;401;433;1046;441	111;112;113;114;115;116;117;118;119;120	IV	0
46	Anterolateral visual area	VISal	1074;905;1114;233;601;649	111;112;113;114;115;116;117;118;119;120	IV	0
47	Lateral visual area	VISl	421;973;573;613;74;121;312782578;312782582;312782586;312782590;312782594;312782598	111;112;113;114;115;116;117;118;119;120	IV	0
48	Posterolateral visual area	VISpl	750;269;869;902;377;393	111;112;113;114;115;116;117;118;119;120	IV	0
49	Posteromedial visual area	VISpm	805;41;501;565;257;469	111;112;113;114;115;116;117;118;119;120	IV	0
50	Laterointermediate area	VISlm		111;112;113;114;115;116;117;118;119;120	IV	0
51	Entorhinal area	ENT	976;984;1121;20;52;139;28;526;543;664;727;743	121	I	1
52	Entorhinal area, lateral part	ENTl	1121;20;52;139;28	121	III	0
53	Entorhinal area, medial part, ventral zone	ENTm	526;543;664;727;743	121	III	0
54	Entorhinal area, medial part dorsal zone	ENTmv		121	III	0
55	Prosubiculum	ProS	484682470	122	I	0
56	Parasubiculum	PAR	852;843	123	I	0
57	Postsubiculum	POST	1037	124	III	0
58	Presubiculum	PRE	1084	124	III	0
59	Subiculum	SUB	502	125	I	1
60	Subiculum, dorsal part	SUBd		125	III	0
61	Subiculum, dorsal part, molecular layer	SUBd-m		125	III	0
62	Subiculum, dorsal part, pyramidal layer	SUBd-sp		125	III	0
63	Subiculum, dorsal part, stratum radiatum	SUBd-sr		125	III	0
64	Subiculum, ventral part	SUBv		125	III	0
65	Subiculum, ventral part, molecular layer	SUBv-m		125	III	0
66	Subiculum, ventral part, pyramidal layer	SUBv-sp		125	III	0
67	Subiculum, ventral part, stratum radiatum	SUBv-sr		125	III	0
68	Field CA1	CA1	382	127	I	1
69	Field CA1, stratum lacunosum-moleculare	CA1slm		127	III	0
70	Field CA1, stratum oriens	CA1so		127	III	0
71	Field CA1, pyramidal layer	CA1sp		127	III	0
72	Field CA1, stratum radiatum	CA1sr		127	III	0
73	Field CA2	CA2	423	128	I	1
74	Field CA2, stratum lacunosum-moleculare	CA2slm		128	III	0
75	Field CA2, stratum oriens	CA2so		128	III	0
76	Field CA2, pyramidal layer	CA2sp		128	III	0
77	Field CA2, stratum radiatum	CA2sr		128	III	0
78	Field CA3	CA3	463	129	I	1
79	Field CA3, stratum lacunosum-moleculare	CA3slm		129	III	0
80	Field CA3, stratum lucidum	CA3slu		129	III	0
81	Field CA3, stratum oriens	CA3so		129	III	0
82	Field CA3, pyramidal layer	CA3sp		129	III	0
83	Field CA3, stratum radiatum	CA3sr		129	III	0
84	Dentate gyrus	DG	10703;10704;632	130	I	1
85	Dentate gyrus, molecular layer	DG-mo	10703	131	I	0
86	Dentate gyrus, polymorph layer	DG-po	10704	132	I	0
87	Dentate gyrus, granule cell layer	DG-sg	632	133	I	0
88	Dentate gyrus subgranular zone	DG-sgz		NaN	UU	0
89	Dentate gyrus crest	DG-cr		NaN	UU	0
90	Dentate gyrus lateral blade	DG-lb		NaN	UU	0
91	Dentate gyrus medial blade	DG-mb		NaN	UU	0
92	Fasciola cinerea	FC	982	134	I	0
93	Induseum griseum	IG	19;27	135	I	0
94	Main olfactory bulb	MOB	507	NaN	UU	1
95	Main olfactory bulb, glomerular layer	MOBgl		NaN	UU	0
96	Main olfactory bulb, granule layer	MOBgr		NaN	UU	0
97	Main olfactory bulb, inner plexiform layer	MOBipl		NaN	UU	0
98	Main olfactory bulb, mitral layer	MOBmi		NaN	UU	0
99	Main olfactory bulb, outer plexiform layer	MOBopl		NaN	UU	0
100	Accessory olfactory bulb	AOB	188;196;204	NaN	UU	1
101	Accessory olfactory bulb, glomerular layer	AOBgl	188	NaN	UU	0
102	Accessory olfactory bulb, granular layer	AOBgr	196	NaN	UU	0
103	Accessory olfactory bulb, mitral layer	AOBmi	204	NaN	UU	0
104	External plexiform layer of the accessory olfactory bulb	EPIA		NaN	UU	0
105	Anterior olfactory nucleus	AON	159	136	I	1
106	Anterior olfactory nucleus, dorsal part	AONd		136	III	0
107	Anterior olfactory nucleus, external part	AONe		136	III	0
108	Anterior olfactory nucleus, lateral part	AONl		136	III	0
109	Anterior olfactory nucleus, medial part	AONm		136	III	0
110	Anterior olfactory nucleus, posteroventral part	AONpv		136	III	0
111	Anterior olfactory nucleus, layer 1	AON1		136	III	0
112	Anterior olfactory nucleus, layer 2	AON2		136	III	0
113	Dorsal tenia tecta	TTd	597	137	I	0
114	Ventral tenia tecta	TTv	605	NaN	O	0
115	Dorsal transition zone	DTr		NaN	O	0
116	Piriform area	PIR	961	138	I	0
117	Cortex-amygdala transition zone	CxA		139	I	0
118	Nucleus of the lateral olfactory tract	NLOT	260;268;1139	140	I	0
119	Cortical amygdalar area, anterior part	COAa	639	141	I	0
120	Cortical amygdalar area, posterior part	COAp	655;663	142	I	0
121	Piriform-amygdalar area	PAA	788	143	III	0
122	Postpiriform transition area	TR	477;566;581;574	143	III	0
123	Claustrum	CLA	583	144	I	0
124	Endopiriform nucleus, dorsal part	EPd	952	145	I	0
125	Endopiriform nucleus, ventral part	EPv	966	146;147	II	0
126	Retroendopiriform nucleus	REn		NaN	O	0
127	Bed nucleus of the accessory olfactory tract	BA	292;287	NaN	O	0
128	Anterior amygdalar area	AAA	23	148	I	0
129	Lateral amygdaloid nucleus	La		149	I	1
130	Lateral amygdaloid nucleus, dorsolateral part	LaDL		149	III	0
131	Lateral amygdaloid nucleus, ventrolateral part	LaVL		149	III	0
132	Lateral amygdaloid nucleus, ventromedial part	LaVM		149	III	0
133	Basolateral amygdalar nucleus	BLA	303;311;451	150	I	1
134	Basolateral amygdalar nucleus, anterior part	BLAa	303	151;152;153;154;155	IV	0
135	Basolateral amygdalar nucleus, posterior part	BLAp	311	151;152;153;154;155	IV	0
136	Basolateral amygdalar nucleus, ventral part	BLAv	451	151;152;153;154;155	IV	0
137	Basomedial amygdalar nucleus	BMA	327;334	156	I	1
138	Basomedial amygdalar nucleus anterior part	BMAa	327	157;158;159;160;161	IV	0
139	Basomedial amygdalar nucleus posterior part	BMAp	334	157;158;159;160;161	IV	0
140	Hippocampo-amygdalar transition area	HATA	589508447	162	I	0
141	Cortical amygdalar area, posterior part, lateral zone	COApl	655	NaN	UU	0
142	Amygdalohippocampal area, anterolateral part	AHiAL		NaN	UU	0
143	Amygdalohippocampal area, posterolateral	AHiPL		NaN	UU	0
144	Cortical amygdalar area, posterior part, medial zone	COApm	663	NaN	UU	0
145	Amygdalohippocampal area, posteromedial part	AHiPM		NaN	UU	0
146	Medial amygdalar nucleus	MEA	403	163	I	0
147	Medial amygdalar nucleus, anterodorsal part	MEAad		163	U	0
148	Medial amygdalar nucleus, anteroventral part	MEAav		163	U	0
149	Medial amygdalar nucleus, posterodorsal part	MEApd		163	U	0
150	Medial amygdalar nucleus, posteroventral part	MEApv		163	U	0
151	Central amygdalar nucleus, capsular part	CEAc	544	164	I	0
152	Central amygdalar nucleus, lateral part	CEAl	551	165	I	0
153	Central amygdalar nucleus, medial part	CEAm	559	166	I	0
154	Intercalated nucleus of the amygdala	IA	1105;1120;1113	167;168	II	0
155	Posterior amygdalar area	PA	803;780;795;788;609;852;859;230;843;607344842	169	U	0
156	Amygdalohippocampal area, posteromedial part	AHiPM		NaN	UU	0
157	Amygdalostriatal transition area	Ast		170	I	0
158	Caudoputamen	CP	672	171;172	II	0
159	Nucleus accumbens	ACB	56	173	I	1
160	Accumbens nucleus, core	ACbC		174	I	0
161	Accumbens nucleus, shell	AcbSh		175;176;177	II	0
162	Interstitial nucleus of the posterior limb of the anterior commissure	IPAC		178	III	0
163	Interstitial nucleus of the posterior limb of the anterior commissure, medial part	IPACM		178	III	0
164	Interstitial nucleus of the posterior limb of the anterior commissure, lateral part	IPACL		178	III	0
165	Lateral accumbens, shell region	LAcbSh		179	I	0
166	Olfactory tubercle	Tu		180	I	0
167	Island of Calleja	ICj		181	I	0
168	Island of Calleja, major island	ICjM		182	I	0
169	Navicular nucleus of the basal forebrain	Nv	1107	183	I	0
170	Lateral septal nucleus, intermediate part	LSI		184	I	0
171	Lateral septal nucleus, dorsal part	LSD		185	I	0
172	Lateral septal nucleus, ventral part	LSV		186	I	0
173	Septofimbrial nucleus	SFi		187	I	0
174	Septohippocampal nucleus	SHi		188	I	0
175	Globus pallidus, external segment	GPe	1022	189	I	0
176	Globus pallidus, internal segment	GPi	1031	190	I	0
177	Entopeduncular nucleus	EP	952;966;452	NaN	O	0
178	Ventral pallidum	VP	263;272;718;725;733;741	191	I	0
179	Substantia innominata, basal part	SIB		192	I	0
180	Extension of the amygdala	EA	403;544;551;559	NaN	UU	0
181	Cell bridges of the ventral striatum	CB	512;589508455;56;372	NaN	UU	0
182	Basal nucleus (Meynert)	B	/	193	I	0
183	Magnocellular nucleus	MA	549009211;327;334;298;307	194	I	0
184	Diagonal band nucleus	NDB	596	195;196;197	II	0
185	Medial septal nucleus	MS	564	198	I	0
186	Triangular nucleus of septum	TRS	581	199	I	0
187	Bed nuclei of the stria terminalis	BST	351	200	I	1
188	Bed nuclei of the stria terminalis, anterior division, anterolateral area	BSTal		NaN	UU	0
189	Bed nucleus of the stria terminalis, lateral division, dorsal part	STLD		201	I	0
190	Bed nuclus of the stria terminalis, lateral division, posterior part	STLP		NaN	UU	0
191	Bed nucleus of the stria terminalis, lateral division, intermediate part	STLI		NaN	UU	0
192	Bed nucleus of the stria terminalis, lateral division, ventral part	STLV		NaN	UU	0
193	Bed nuclei of the stria terminalis, anterior division, anteromedial area	BSTam		202	I	0
194	Bed nucleus of the stria terminalis, medial division, anteromedial part	STMAM		NaN	UU	0
195	Bed nucleus of the stria terminalis, medial division, ventral part	STMV		203	I	0
196	Bed nuclei of the stria terminalis, anterior division, fusiform nucleus	BSTfu		204	I	0
197	Bed nuclei of the stria terminalis, anterior division, juxtacapsular nucleus	BSTju		NaN	O	0
198	Bed nuclei of the stria terminalis, anterior division, oval nucleus	BSTov		NaN	O	0
199	Bed nuclei of the stria terminalis, anterior division, rhomboid nucleus	BSTrh		NaN	O	0
200	Bed nuclei of the stria terminalis, anterior division, magnocellular nucleus	BSTmg		NaN	O	0
201	Bed nuclei of the stria terminalis, anterior division, dorsomedial nucleus	BSTdm		NaN	O	0
202	Bed nuclei of the stria terminalis, anterior division, ventral nucleus	BSTv		NaN	O	0
203	Bed nuclei of the stria terminalis, posterior division, dorsal nucleus	BSTd		NaN	O	0
204	Ventral anterior nucleus of the thalamus	VA	629	205	III	0
205	Ventral lateral thalamic nucleus	VL	81;689	205	III	0
206	Ventral medial nucleus of the thalamus	VM	576073699;693;685	209	I	0
207	Ventral posterolateral nucleus of the thalamus	VPL	718;725	210	I	0
208	Ventral posteromedial nucleus of the thalamus	VPM	733;741	211	I	0
209	Ventral posterolateral nucleus of the thalamus, parvicellular part	VPLpc	725	212	III	0
210	Ventral posteromedial nucleus of the thalamus, parvicellular part	VPMpc	741	212	III	0
211	Posterior triangular thalamic nucleus	PoT	563807435	215	I	0
212	Subparafascicular nucleus, magnocellular part	SPFm	414	216	I	0
213	Subparafascicular nucleus, parvicellular part	SPFp	422	217	IV	0
214	Retroethmoid nucleus of the thalamus	REth		218	IV	0
215	Subparafascicular area	SPA	609	NaN	UU	0
216	Peripeduncular nucleus	PP	1052;1044;1061;1069	219	I	0
217	Medial geniculate complex, dorsal part	MGD		220	I	0
218	Medial geniculate nucleus, medial part	MGM		221	I	0
219	Subbrachial nucleus	SubB		222	I	0
220	Medial geniculate complex, ventral part	MGV		223	I	0
221	Dorsal part of the lateral geniculate complex	LGd	496345664;496345668;496345672	224	II	0
222	Dorsal part of the lateral geniculate complex shell	LGd-sh	496345664	NaN	UU	0
223	Dorsal part of the lateral geniculate complex core	LGd-co	496345668	NaN	UU	0
224	Dorsal part of the lateral geniculate complex ipsilateral	LGd-ip	496345672	NaN	UU	0
225	Lateral posterior thalamic nucleus	LP	689;226;218	233;234	II	0
226	Lateral posterior thalamic nucleus, mediorostral part	LPMR		NaN	UU	0
227	Lateral posterior thalamic nucleus, mediocaudal part	LPMC		NaN	UU	0
228	Lateral posterior thalamic nucleus, laterorostral part	LPLR		NaN	UU	0
229	Lateral posterior thalamic nucleus, laterocaudal part	LPLC		NaN	UU	0
230	Intramedullary thalamic area	IMA		NaN	UU	0
231	Posterior limiting nucleus of the thalamus	POL	1029	243	I	0
232	Suprageniculate nucleus of the thalamus	SGN	325	244	I	0
233	Ethmoid nucleus of the thalamus	Eth	560581551	245	U	0
234	Scaphoid thalamic nucleus	Sc	250	NaN	O	0
235	Anterodorsal nucleus	AD	72;64;1113	246	I	0
236	Angular thalamic nucleus	Ang		247	I	0
237	Anteromedial nucleus	AM	1120;939;143;1096;1104	248	I	0
238	Anteroventral thalamic nucleus	AV	263;272;255;209	249	I	1
239	Anteroventral thalamic nucleus, ventrolateral part	AVVL		249	III	0
240	Anterovent thalamic nucleus, dorsomedial part	AVDM		249	III	0
241	Interanteromedial nucleus of the thalamus	IAM	1120	250	I	0
242	Interanterodorsal nucleus of the thalamus	IAD	1113	251	I	0
243	Laterodorsal thalamic nucleus	LD	162;358;155	252	I	1
244	Laterodorsal thalamic nucleus, ventrolateral part	LDVL		252	III	0
245	Laterodorsal thalamic nucleus, dorsomedial part	LDDM		252	III	0
246	Mediodorsal nucleus of the thalamus	MD	59;362;1098;1107	253	I	0
247	Mediodorsal nucleus of the thalamus, central part	MDc		254	I	0
248	Mediodorsal nucleus of the thalamus, lateral part	MDl		255	I	0
249	Mediodorsal nucleus of the thalamus, medial part	MDm		256	I	0
250	Submedius thalamic nucleus	Sub	321	NaN	O	0
251	Submedius thalamic nucleus, dorsal part	SubD		NaN	O	0
252	Submedius thalamic nucleus, ventral part	SubV		NaN	O	0
253	Paraventricular nucleus of the thalamus	PVT	149	257	I	0
254	Parataenial nucleus	PT	531;1061;15	258	I	0
255	Reuniens thalamic nucleus	Re		259	I	0
256	Retroreuniens nucleus	RRe		260	I	0
257	Ventral reuniens nucleus	VRe		NaN	O	0
258	Xiphoid thalamic nucleus	Xi	560581559	261	I	0
259	Paraxiphoid nucleus of thalamus	PaXi		NaN	O	0
260	Intralaminar nuclei of the dorsal thalamus	ILM		262	I	0
261	Rhomboid nucleus	RH	223;189	263	I	0
262	Central medial nucleus of the thalamus	CM	599	264	I	0
263	Paracentral nucleus	PCN	907	265	I	0
264	Central lateral nucleus of the thalamus	CL	583;591;575	266	I	0
265	Parafascicular nucleus	PF	1089;1041;549009203;414;422;930	267	I	0
266	Posterior intralaminar thalamic nucleus	PIL	560581563	268	I	0
267	Reticular nucleus of the thalamus	RT	262	269	I	0
268	Intergeniculate leaflet of the lateral geniculate complex	IGL	27	NaN	O	0
269	Ventral part of the lateral geniculate complex	LGv	178	270	I	0
270	Ventral part of the lateral geniculate complex, lateral zone	LGvl		NaN	UU	0
271	Ventral part of the lateral geniculate complex, medial zone	LGvm		NaN	UU	0
272	Subgeniculate nucleus	SubG	321	271	I	0
273	Medial habenula	MH	830;693;483	272	I	0
274	Lateral habenula	LH	194;186	273	I	0
275	Pineal gland	Pi	1031	NaN	UU	0
276	Supraoptic nucleus	SO	390;332;105;114	274	I	0
277	Paraventricular hypothalamic nucleus, magnocellular division, anterior magnocellular part	PVHam		NaN	UU	0
278	Paraventricular hypothalamic nucleus, magnocellular division, medial magnocellular part	PVHmm		NaN	UU	0
279	Paraventricular hypothalamic nucleus, magnocellular division, posterior magnocellular part, lateral zone	PVpml		275	I	0
280	Paraventricular hypothalamic nucleus, magnocellular division, posterior magnocellular part, medial zone	PVHpmm		NaN	UU	0
281	Paraventricular hypothalamic nucleus, anterior parvicellular part	PaAP		NaN	UU	0
282	DA14 dopamine cells	DA14		276	I	0
283	Paraventricular hypothalamic nucleus, parvicellular division, periventricular part	PVHpv		NaN	O	0
284	Periventricular hypothalamic nucleus, intermediate part	PVi	118	NaN	O	0
285	Periventricular hypothalamic nucleus, preoptic part	PVpo	133	NaN	O	0
286	Paraventricular hypothalamic nucleus, parvicellular division, medial parvicellular part, dorsal zone	PVHmpd		NaN	O	0
287	Paraventricular hypothalamic nucleus, descending division, dorsal parvicellular part	PVHdp		277	I	0
288	Paraventricular hypothalamic nucleus, descending division, forniceal part	PVHf		278	III	0
289	Paraventricular hypothalamic nucleus, descending division, lateral parvicellular part	PVHlp		278	III	0
290	Paraventricular hypothalamic nucleus, descending division, medial parvicellular part, ventral zone	PVHmpv		278	III	0
291	Arcuate hypothalamic nucleus	Arc		279	I	1
292	Arcuate hypothalamic nucleus, dorsal part	ArcD		279	III	0
293	Arcuate hypothalamic nucleus, lateral part	ArcL		279	III	0
294	Arcuate hypothalamic nucleus, medial part	ArcM		279	III	0
295	Dopaminergic cells DA12	DA12		280	I	0
296	Arcuate hypothalamic nucleus, lateroposterior part	ArcLP		NaN	O	0
297	Arcuate hypothalamic nucleus, medial posterior part	ArcMP		NaN	O	0
298	Anterodorsal preoptic nucleus	AHA		281	I	0
299	Anterior hypothalamic area	AHA		NaN	UU	0
300	Medial preoptic area	MPA		282	I	0
301	DA14 dopamine cells	DA14		283	I	0
302	Anteroventral periventricular nucleus	AVPV	272	284	I	0
303	Dorsomedial nucleus of the hypothalamus	DMH	830	285	I	0
304	Dorsomedial nucleus of the hypothalamus, anterior part	DMHa		NaN	O	0
305	Dorsomedial nucleus of the hypothalamus, posterior part	DMHp		286	I	0
306	Dorsomedial nucleus of the hypothalamus, ventral part	DMHv		NaN	UU	0
307	Median preoptic nucleus	MEPO	452	287	I	0
308	Vascular organ of the lamina terminalis	OV	763	288	I	0
309	Posterodorsal preoptic nucleus	PD	914;599626927;607344854;607344858	NaN	O	0
310	Parastrial nucleus	PS	1109;356;364;7	NaN	O	0
311	Suprachiasmatic preoptic nucleus	PSCH		NaN	O	0
312	Subparaventricular zone	SBPV	347	NaN	O	0
313	Suprachiasmatic nucleus	SCh		289	I	1
314	Suprachiasmatic nucleus, dorsolateral part	SChDL		289	III	0
315	Suprachiasmatic nucleus, ventromedial part	SChVM		289	III	0
316	Subfornical organ	SFO	338	290	I	0
317	Ventromedial preoptic nucleus	VMPO	576073699	291	I	0
318	Ventrolateral preoptic nucleus	VLPO	689	292	I	0
319	Anterior hypothalamic nucleus	AHN	88	293	I	0
320	Anterior hypothalamic nucleus, anterior part	AHNa		294	I	0
321	Anterior hypothalamic nucleus, central part	AHNc		NaN	O	0
322	Anterior hypothalamic area, central part	AHC		NaN	O	0
323	Anterior hypothalamic area, posterior part	AHP		NaN	O	0
324	Stigmoid hypothalamic nucleus	Stg		NaN	O	0
325	Anterior hypothalamic nucleus, dorsal part	AHNd		NaN	O	0
326	Nucleus Circularis	NC	67	NaN	O	0
327	Lateral mammillary nucleus	LM	210	295	I	0
328	Medial mammillary nucleus	MM		NaN	O	0
329	Medial mammillary nucleus, median part	MMme		NaN	O	0
330	Medial mammillary nucleus, lateral part	MMl		296	I	0
331	Medial mammillary nucleus, medial part	MMm		297	I	0
332	Medial mammillary nucleus, posterior part	MMp		NaN	O	0
333	Medial mammillary nucleus, dorsal part	MMd		NaN	O	0
334	Medial mammillary nucleus, posterior part	MMp		NaN	O	0
335	Medial mammillary nucleus, dorsal part	MMd		NaN	O	0
336	Retromammillary nucleus	RM	1025;206	298	III	0
337	Retromamillary nucleus, lateral part	RML		298	III	0
338	Retromamillary nucleus, medial part	RMM		298	III	0
339	Tuberomammillary nucleus	TM	1126;1	NaN	UU	0
340	Tuberomammillary nucleus, dorsal part	TMd	1126	NaN	UU	0
341	Tuberomammillary nucleus, ventral part	TMv	1	299	I	0
342	Medial preoptic nucleus	MPN	515	300	I	1
343	Medial preoptic nucleus, lateral part	MPNl		300	III	0
344	Medial preoptic nucleus, medial part	MPNm		300	III	0
345	Medial preoptic nucleus, central part	MPNc		300	III	0
346	Dorsal premammillary nucleus	PMd	980	301	I	0
347	Ventral premammillary nucleus	PMv	1004	302	I	0
348	Ventromedial hypothalamic nucleus	VMH	693	303	I	0
349	Ventromedial hypothalamic nucleus, anterior part	VMHa		NaN	UU	0
350	Ventromedial hypothalamic nucleus, central part	VMHc		NaN	UU	0
351	Ventromedial hypothalamic nucleus, dorsomedial part	VMHdm		NaN	UU	0
352	Ventromedial hypothalamic nucleus, ventrolateral part	VMHvl		NaN	UU	0
353	Dorsal hypothalamic area	DA		NaN	O	0
354	Posterior hypothalamic area, dorsal region	PHD		NaN	UU	0
355	Posterior hypothalamic nucleus	PH	946	NaN	UU	0
356	Posterior hypothalamic area	PHA		NaN	UU	0
357	Lateral hypothalamic area	LH	194;186	304	I	0
358	Juxtaparaventricular zone of the lateral hypothalamus	JPLH		305	I	0
359	Peduncular lateral hypothalamus	PLH		NaN	UU	0
360	Tuberal region of lateral hypothalamus	TuLH		NaN	UU	0
361	Supraoptic nucleus, retrochiasmatic part	SOR		306	I	0
362	Perifornical part of lateral hypothalamus	PeFLH		NaN	O	0
363	Gemini hypothalamic nucleus	Gem		NaN	O	0
364	DA11 dopamine cells	DA11		307	I	0
365	Paraterete nucleus	Pte		NaN	O	0
366	Perifornical nucleus	PeF	576073704	308	I	0
367	Subincertal nucleus	SubI		309	I	0
368	Magnocellular nucleus of the lateral hypothalamus	McLH		NaN	UU	0
369	Preparasubthalamic nucleus	PST	356;364	NaN	O	0
370	Lateral preoptic area	LPO	689;226	310	I	1
371	Strial part of the preoptic area	StA		310	III	0
372	Episupraoptic nucleus	ESO		310	III	0
373	Ventrolateral hypothalamic nucleus	VLO		310	III	0
374	Parasubthalamic nucleus	PSTN	364	311	I	0
375	Perifornical nucleus	Pef		NaN	O	0
376	Anterior perifornical nucleus	APF		NaN	O	0
377	Retrochiasmatic area	RCH	173	NaN	O	0
378	Retrochiasmatic area, lateral part	RChL		NaN	O	0
379	Subthalamic nucleus	STN	364;470	312	I	0
380	Medial tuberal nucleus	MTu		313	I	0
381	Terete hypothalamic nucleus	Te		NaN	UU	0
382	Zona incerta	ZI	797	314;315;316;317	II	0
383	Dopaminergic A13 group	A13		NaN	UU	0
384	Fields of Forel	FF	804	318	I	0
385	Median eminence	ME	10671;460;403;452	319	I	0
386	Superior Colliculus	SC	599626923;286;851;842;834;26;42;17;10;897;1106;1010;1058;857;849	320	I	0
387	Optic layer of the superior colliculus	SCop	851	321	I	0
388	Superficial gray layer of the superior colliculus	SCsg	842	322	I	0
389	Zonal layer of superior colliculus	SCzo	834	323	I	0
390	Deep gray layer of the superior colliculus	SCdg	26	324	I	0
391	Deep white layer of the superior colliculus	SCdw	42	325	I	0
392	Intermediate white layer of the superior colliculus	SCiw	17	326	I	0
393	Intermediate gray layer of the superior colliculus	SCig	10	327	III	0
394	Intermediate gray layer of the superior colliculus- layer a	SCig-a		327	III	0
395	Intermediate gray layer of the superior colliculus- layer b	SCig-b		327	III	0
396	Intermediate gray layer of the superior colliculus- layer c	SCig-c		327	III	0
397	Intercollicular nucleus	InCo		NaN	O	0
398	Inferior colliculus	IC	811;820;828;372	328	I	0
399	Central nucleus of the inferior colliculus	ICc	811	329	I	0
400	Dorsal cortex of the inferior colliculus	ICd	820	330;331	II	0
401	External cortex of the inferior colliculus	ECIC		332	I	0
402	Recess of the inferior colliculus	ReIC		333	I	0
403	Nucleus of the brachium of the inferior colliculus	BIC		334	I	0
404	Sagulum nucleus	Sag		335	I	0
405	Microcellular tegmental nucleus	MiTg		336	I	0
406	Parabigeminal nucleus	PBG	874	337	I	0
407	Mesencephalic trigeminal nucleus	Me5		338	I	0
408	Substantia nigra, reticular part	SNR		339	I	0
409	Substantia nigra, lateral part	SNL		340	I	0
410	Substantia nigra, compact part	SNC		341	I	1
411	Substantia nigra, compact part, dorsal tier	SNCD		342	I	0
412	Substantia nigra, compact part, medial tier	SNCM		343	I	0
413	Subcommissural organ	SCO	599626923	344	I	0
414	Ventral tegmental area	VTA	749	345;346;347;348;349	II	0
415	Paranigral nucleus of the VTA	PN	607344830;1052;515;215;100	350	I	0
416	Midbrain reticular nucleus	MRN	128	351;352;353;354;355	II	0
417	Pararubral nucleus	PaR		NaN	O	0
418	Interstitial nucleus of Cajal, shell region	InCSh		NaN	O	0
419	Prosomere 1 reticular formation	p1Rt		NaN	O	0
420	Midbrain reticular nucleus	MRN	128	356	I	0
421	Midbrain reticular nucleus, magnocellular part	MRNm		NaN	UU	0
422	Midbrain reticular nucleus, magnocellular part general	MRNmg		NaN	UU	0
423	Midbrain reticular nucleus parvicellular part	MRNp		NaN	UU	0
424	Midbrain reticular nucleus, retrorubral area	RR	246	357;358	II	0
425	Periaqueductal gray	PAG	795	360;361;362;363;364;365	II	0
426	Prosomere 1 periaqueductal gray	p1PAG		NaN	UU	0
427	Supraoculomotor periaqueductal gray	Su3	614454277	NaN	UU	0
428	Precommissural nucleus	PRC	50	366	I	0
429	Interstitial nucleus of Cajal	INC	67	367	I	0
430	Nucleus of Darkschewitsch	ND	587;596	368	I	0
431	Anterior pretectal nucleus	APT		369	I	1
432	Anterior pretectal nucleus, dorsal part	APTD		369	III	0
433	Anterior pretectal nucleus, ventral part	APTV		369	III	0
434	Medial pretectal area	MPT	531	370	I	0
435	Retrocommissural nucleus	ReC		371	U	0
436	Nucleus of the optic tract	NOT	628	372	I	0
437	Nucleus of the posterior commissure	NPC	634	373;374	II	0
438	Olivary pretectal nucleus	OP	1033;706	375	I	0
439	Posterior pretectal nucleus	PPT	1061	376	U	0
440	Retroparafascicular nucleus	RPF	549009203	377	I	0
441	Cuneiform nucleus	CUN	616	378	I	0
442	Red nucleus	R	214	379	I	1
443	Red nucleus, parvicellular part	RPC		380	I	0
444	Red nucleus, magnocellular part	RMC		381	I	0
445	Medial accessory oculomotor nucleus	MA3	549009211	382	I	0
446	Oculomotor nerve/nucleus	III	832;413;35	383;384	II	0
447	Edinger-Westphal nucleus	EW	975	386;387	II	0
448	Trochlear nucleus	IV	911;115;225	388	I	0
449	Paratrochlear nucleus	Pa4	606826663	NaN	UU	0
450	Ventral tegmental nucleus	VTN	757	NaN	O	0
451	Anterior tegmental nucleus	AT	231;589508447	389;390	II	0
452	Dorsal terminal nucleus of the accessory optic tract	DT	75;880;599626927;162	391	I	0
453	Medial terminal nucleus of the accessory optic tract	MT	58;366	NaN	UU	0
454	Pedunculopontine nucleus	PPN	1052	392	I	0
455	Interfascicular nucleus	IF	12	393	I	0
456	Rostral linear nucleus (midbrain)	RL	197;607344862	394	I	0
457	Central linear nucleus of the raphÈ	CLI	591	395	I	0
458	Dorsal raphÈ nucleus	DR	872;1098;1107	396	I	1
459	Dorsal raphÈ nucleus, caudal part	DRC		397	I	0
460	Dorsal raphÈ nucleus, dorsal part	DRD		398	I	0
461	Dorsal raphÈ interfascicular part	DRI		399	I	0
462	Dorsal raphÈ nucleus, lateral part	DRL		400	I	0
463	Dorsal raphÈ nucleus, ventral part	DRV		401	I	0
464	Posterodorsal raphÈ nucleus	PDR		402	I	0
465	Interpeduncular nucleus	IPN	100	403	I	1
466	Interpeduncular nucleus, rostral subnucleus	IPR	607344834;607344862	404	I	0
467	Interpeduncular nucleus, lateral subnucleus	IPL	607344846	405	I	0
468	Interpeduncular nucleus, caudal subnucleus	IPC	607344838	406	I	0
469	Interpeduncular nucleus, dorsomedial subnucleus	IPDM	607344854	NaN	UU	0
470	Interpeduncular nucleus, dorsolateral subnucleus	IPDL	607344858	NaN	UU	0
471	Interpeduncular nucleus, intermediate subnucleus	IPI	607344850	407	I	0
472	Interpeduncular nucleus, apical subnucleus	IPA	607344842	408	I	0
473	Dorsal nucleus of the lateral lemniscus	DLL		409	I	0
474	Paralemniscal nucleus	PL	171;304;363;84;132;607344846;718;725	410	I	0
475	Triangular nucleus, lateral lemniscus	TrLL		NaN	O	0
476	Ventral nucleus of the lateral lemniscus	VLL		411	I	0
477	Intermediate nucleus of the lateral lemniscus	ILL		412	I	0
478	Principal sensory trigeminal nucleus	Pr5		413	I	1
479	Principal sensory trigeminal nucleus, dorsomedial part	Pr5DM		414	I	0
480	Principal sensory trigeminal nucleus, ventrolateral part	Pr5VL		415	I	0
481	Parabrachial nucleus	PB	874;867	416	I	1
482	Parabrachial nucleus, lateral division	PBl		417	I	1
483	Parabrachial nucleus, lateral division, central lateral part	PBlc		418;419	II	0
484	Parabrachial nucleus, lateral division, dorsal lateral part	PBld		420	I	0
485	Parabrachial nucleus, lateral division, external lateral part	PBle		421	I	0
486	Parabrachial nucleus, lateral division, superior lateral part	PBls		422	I	0
487	Parabrachial nucleus, lateral division, ventral lateral part	PBlv		423;424	II	0
488	Parabrachial nucleus, lateral division, superior lateral part	PBls		425	I	0
489	Parabrachial nucleus, medial division	PBm		426	III	0
490	Parabrachial nucleus, medial division, medial medial part	PBmm		426	III	0
491	Parabrachial nucleus, medial division, ventral medial part	PBvm		NaN	UU	0
492	Parabrachial nucleus, medial division, external medial part	PBme		427	I	0
493	Superior olivary complex	SOC	105;114	428	I	0
494	Superior olivary complex, periolivary nucleus	POR	122	NaN	O	0
495	Lateroventral periolivary nucleus	LVPO		429	I	0
496	Medioventral periolivary nucleus	MVPO		430	I	0
497	Dorsal periolivary region	DPO		431	I	0
498	Caudal periolivary nucleus	CPO		NaN	O	0
499	Superior paraolivary nucleus	SPO		NaN	O	0
500	Nucleus of the central acoustic tract	CAT		432	I	0
501	Medial superior olive	MSO		433	I	0
502	Lateral superior olive	LSO		434	I	0
503	Barrington's nucleus	Bar		435	I	1
504	Barrington's, dorsal part	Bard		435	III	0
505	Barrington's, ventral part	Barv		435	III	0
506	Dorsal tegmental nucleus	DTg	599626927	436	I	1
507	Dorsal tegmental nucleus, central part	DTgC		436	III	0
508	Dorsal tegmental nucleus, pericentral part	DTgP		436	III	0
509	Lateral tegmental nucleus	LTN		NaN	UU	0
510	Laterodorsal tegmental nucleus	LDT	162	437;438	II	0
511	Posterodorsal tegmental nucleus	PDTg	599626927	439	I	0
512	Pontine central gray	PCG	898	440;441;442;443;444;445	II	0
513	Pontine reticular nucleus, oral part	PnO		446	I	0
514	Dorsomedial tegmental area	DMTg		447	I	0
515	Subpeduncular tegmental nucleus	SPTg		448	I	0
516	Medial paralemniscal nucleus	MPL		449	I	0
517	Perilemniscal nucleus, ventral part	PLV		NaN	UU	0
518	B9 serotonin cells	B9		450	I	0
519	Epirubrospinal nucleus	ERS		NaN	UU	0
520	NA7 noradrenalin cells	NA7		451	I	0
521	Pedunculotegmental nucleus	PTg		452	I	0
522	Pontine reticular nucleus, ventral part	PnV		453	I	0
523	Pontine reticular nucleus, caudal part	PnC		454	I	0
524	Supragenual nucleus	SGe		455	I	0
525	Superior Salivatory nucleus	SuS		456	I	0
526	Supratrigeminal nucleus	Su5		457	I	0
527	Reticulotegmental nucleus of the pons	RtTg		458	I	0
528	Reticulotegmental nucleus of the pons, pericentral part	RtTgP		NaN	O	0
529	Motor trigeminal nucleus	5N		460	III	0
530	Motor trigeminal nucleus, anterior digastric part	5ADi		460	III	0
531	Motor trigeminal nucleus, temporalis part	5Te		460	III	0
532	Interfascicular trigeminar nucleus	IF5/5TT		460	III	0
533	Motor trigeminal nucleus, masseter part	5Ma		460	III	0
534	Parvicellular motor 5 nucleus	PC5	549009223	461	U	0
535	Peritrigeminal zone	P5	549009215;526157192	462	I	0
536	Motor trigeminal nucleus, medial pterygoid part	5MPt		NaN	UU	0
537	Intertrigeminal nucleus	I5	549009227;692	NaN	UU	0
538	Accessory trigeminal nucleus	Acs5	549009219	NaN	UU	0
539	Superior central nucleus raphe , lateral part	CSl		463;464;465	IV	0
540	Superior central nucleus raphe, medial part	CSm		463;464;465	IV	0
541	Locus coeruleus	LC	147;350	466	I	0
542	Nucleus incertus compact	IcC		NaN	UU	0
543	Nucleus incertus diffuse'	IcD		NaN	UU	0
544	Pontine raphe nucleus	PnR		NaN	UU	0
545	Subcoeruleus nucleus, alpha part	SubCA		NaN	O	0
546	Subcoeruleus nucleus, dorsal part	SubCD		467	I	0
547	Subcoeruleus nucleus, ventral part	SubCV		468	I	0
548	NA5 noradrenalin cells	NA5		469	I	0
549	Kolliker-Fuse nucleus	KF	123	470	I	0
550	Area postrema	AP	215;207;484682508	471;472	II	0
551	Cuneate nucleus	Cu		473	I	1
552	Cuneate nucleus, dorsal part	CuD		473	III	0
553	Cuneate nucleus, rotundus part	CuR		473	III	0
554	External cuneate nucleus	Ecu		474	I	0
555	Gracile nucleus	Gr		475	I	0
556	Nucleus of the trapezoid body	NTB	642	478	I	0
557	Nucleus of the solitary tract	NTS	651	479	I	0
558	Nucleus of the solitary tract,central part	NTSce		NaN	O	0
559	Nucleus of the solitary tract,central part	NTSce		NaN	O	0
560	Nucleus of the solitary tract,commisural part	NTSco		481	I	0
561	Nucleus of the solitary tract,gelatinous part	NTSge		482	I	0
562	Nucleus of the solitary tract, lateral part	NTSl		483;484;485;486;487;488	II	0
563	Nucleus of the solitary tract, medial part	NTSm		489;490;491	II	0
564	Solitary nucleus, dorsomedial part	SolDM		NaN	O	0
565	Spinal nucleus of the trigeminal, caudal part	SPVC	429	492	I	0
566	Spinal nucleus of the trigeminal,interpolar part	SPVI	437	493	I	0
567	Spinal nucleus of the trigeminal, oral part	SPVO	445	494	I	0
568	Spinal nucleus of the trigeminal, oral part, caudo dorsomedial part	SPVOcdm		NaN	O	0
569	Spinal nucleus of the trigeminal, oral part, middle dorsal part, dorsal zone	SPVOmdmd		NaN	O	0
570	Spinal nucleus of the trigeminal, oral part, middle dorsal part, ventral zone	SPVOmdmv		NaN	O	0
571	Spinal nucleus of the trigeminal, oral part, rostral dorsomedial part	SPVOrdm		NaN	O	0
572	Spinal nucleus of the trigeminal, oral part, ventrolateral part	SPVOvl		NaN	O	0
573	Paratrigeminal nucleus	Pa5	589508451	495	U	0
574	Nucleus of the origin of efferents of the vestibular nerve	EV	460	496	I	0
575	Ambiguus nucleus	AMB	939;143	497	I	0
576	Nucleus ambiguus, dorsal division	AMBd	939	498;499;500;501	IV	0
577	Nucleus ambiguus, ventral division	AMBv	143	498;499;500;501	IV	0
578	Dorsal motor nucleus of the vagus nerve	DMX	839	502;503	II	0
579	Granular lamina of the cochlear nuclei	CNlam		504	I	0
580	Cochlear nucleus, subpedunclular granular region	CNspg		NaN	O	0
581	Dorsal cochlear nucleus	DC	96	505	I	1
582	Dorsal cochlear nucleus, molecular layer	DCMo		505	III	0
583	Dorsal cochlear nucleus, fusiform layer	DCFu		505	III	0
584	Dorsal cochlear nucleus, deep layer	DCDp		505	III	0
585	Ventral cochlear nucleus	VCO	101	506;507	II	0
586	Interstitial nucleus of the vestibular nerve	INV		508	I	0
587	Efferent cochlear group	ECO		NaN	UU	0
588	Nucleus z	z	834	NaN	UU	0
589	Abducens nucleus	VI	653	509	I	0
590	Accessory abducens nucleus	ACVI	576	NaN	UU	0
591	Facial nucleus	7N		510	I	1
592	Perifacial zone	P7		510	III	0
593	Facial nucleus, lateral subnucleus	7L		510	III	0
594	Facial nucleus, dorsolateral subnucleus	7DL		510	III	0
595	Facial nucleus, ventral intermediate subnucleus	7VI		510	III	0
596	Facial nucleus, dorsal intermediate subnucleus	7DI		510	III	0
597	Facial nucleus, dorsomedial subnucleus	7DM		510	III	0
598	Facial nucleus, ventromedial subnucleus	7VM		510	III	0
599	Accessory facial motor nucleus	ACVII	576	NaN	O	0
600	Efferent vestibular nucleus	EV	460	511	U	0
601	Intermediate reticular nucleus	IRN	136	512;513;514;515;516	II	0
602	Intermedius nucleus of the medulla	InM		NaN	O	0
603	Gigantocellular reticular nucleus	Gi		517	I	1
604	Gigantocellular reticular nucleus, alpha part	GiA		518	I	0
605	Gigantocellular reticular nucleus, ventral part	GiV		519	I	0
606	Paramedian reticular nucleus	PMn		NaN	UU	0
607	Medullary reticular nucleus, dorsal part	MDRNd	1098	520;521	II	0
608	Medullary reticular nucleus, ventral part	MDRNv	1107	522;523	II	0
609	Paramedian reticular nucleus	PMn		NaN	UU	0
610	Parvicellular reticular nucleus	PARN	852	521;524;525;526	II	0
611	Inferior salivatory nucleus	ISN	106	527	I	0
612	Paragigantocellular reticular nucleus, lateral part	PGRNl	978	516;528;529;530;531;532;533	II	0
613	Ad1 adrenalin cells and NA1 noradrenalin cells	Ad1/NA1		NaN	UU	0
614	Paragigantocellular reticular nucleus, dorsal part	PGRNd	970	534	I	0
615	Inferior olivary nucleus	IO	83	535	I	1
616	Inferior olive, subnucleus A of medial nucleus	IOA		536	I	0
617	Inferior olive, subnucleus B of medial nucleus	IOB		537	I	0
618	Inferior olive, subnucleus C of medial nucleus	IOC		538	I	0
619	Inferior olive, dorsal nucleus	IOD		539	III	0
620	Inferior olive, dorsomedial cell group	IODM		539	III	0
621	Inferior olive, principal nucleus	IOPr		540	I	0
622	Inferior olive, ventrolateral protrusion	IOVL		NaN	O	0
623	Inferior olive, cap of Kooy of the medial nucleus	IOK		541	I	0
624	Inferior olive, beta subnucleus of the medial nucleus	IOBe		542	I	0
625	Inferior olive, medial nucleus	IOM		543	I	0
626	Linear nucleus of the hindbrain	LIN	912;203	545	I	0
627	Parasolitary nucleus	PAS	859	546	I	0
628	Nucleus intercalatus	NIS		547	U	0
629	Nucleus of Roller	NR	177	548	I	0
630	Prepositus nucleus	PRP	169	549;550	II	0
631	Parapyramidal nucleus	PPy		551	I	0
632	Lateral vestibular nucleus	LVe		552	I	0
633	Medial vestibular nucleus	MV	202	554;555	II	0
634	Nucleus Y of the vestibular complex	y	190;198;781	556	I	0
635	Nucleus X	x	765;436	557	I	0
636	Raphe magnus nucleus	RM	1025;206	558;559	II	0
637	Raphe pallidus nucleus	RPA	230	560	I	0
638	Raphe pallidus nucleus obscurus	RO	222	561	I	0
639	Cerebellar cortex	CBX		562	I	0
640	Lingula (I)	LING	912	563	I	0
641	Central lobule 2	CENT2	976	564	I	0
642	Central lobule 3	CENT3	984	565	I	0
643	Lobule IV	CUL4	1091	566	I	0
644	Lobule V	CUL5		567	I	0
645	Lobules IV-V	CUL4, 5	1091	NaN	UU	0
646	Declive (VI)	DEC	936	568	I	0
647	Folium Tuber Vermis (VII)	FOTU	944	569	I	0
648	Pyramus (VIII)	PYR	951	570	I	0
649	Uvula (IX)	UVU	957	571	I	0
650	Nodulus (X)	NOD	968	572	I	0
651	Simple lobule	SIM	1007	573	I	0
652	Ansiform lobule Crus 1	ANcr1	1056	574	I	0
653	Ansiform lobule Crus 2	ANcr2	1064	575	I	0
654	Paramedian lobule	PRM	1025	576	I	0
655	Copula Pyramidis	COPY	1033	577	I	0
656	Paraflocculus	PFL	1041	578	I	0
657	Flocculus	FL	1041;1049	579	I	0
658	Fastigial nucleus	Fn		580	I	0
659	Interposed cerebellar nucleus, anterior part	IntA		581	I	0
660	Interposed cerebellar nucleus, dorsolateral hump	IntDL		NaN	UU	0
661	Interposed cerebellar nucleus, posterior part	IntP		582	III	0
662	Interposed cerebellar nucleus, posterior parvicellular part	IntPPC		582	III	0
663	Dentate nucleus	DN	846	583;584	II	0
664	Vestibulocerebellar nucleus	VeCb		585	I	0
