## Supplementary Table 3: An excel file with correspondences from marmoset to mouse, listed as a unified table prepared for analytics for "Establishing neuroanatomical correspondences across mouse and marmoset brain structures"

marmID	marmName	marmAcc	volID	mouseIDS	relation	isParent
1	Area 10	A10	43	1	I	0
2	Area 46 of cortex, dorsal part	A46D	71	NaN	O	0
3	Area 46 of cortex, ventral part	A46V	72	NaN	O	0
4	Area 47 (old 12) of cortex, lateral part	A47L	73	NaN	O	0
5	Area 47 (old 12) of cortex, orbital part	A47O	75	NaN	O	0
6	Area 47 (old 12) of cortex, medial part	A47M	74	NaN	O	0
7	Area 45 of cortex	A45	70	NaN	O	0
8	Area 9 of cortex	A9	42	NaN	O	0
9	Area 14 of cortex, caudal part	A14C	49	2	II	0
10	Area 14 of cortex, rostral part	A14R	50	2	II	0
11	Area 11	A11	44	3;4	IV	0
12	Area 13	A13		3;4	IV	1
13	Area 13 of cortex, lateral part	A13L	47	3;4	IV	0
14	Area 13 of cortex, medial part	A13M	48	3;4	IV	0
15	Area 13a of cortex	A13a	45	3;4	IV	0
16	Area 13b of cortex	A13b	46	3;4	IV	0
17	Orbital periallocortex	OPAl	101	3;4	IV	0
18	orbital proisocortex	OPro	102	3;4	IV	0
19	proisocortical motor region (precentral opercular cortex)	ProM	118	NaN	O	0
20	Area 6	A6		5	II	1
21	area 6 of cortex, dorsocaudal part	A6DC	33	5	II	0
22	area 6 of cortex, dorsorostral part	A6DR	34	5	II	0
23	area 6 of cortex, medial (supplementary motor) part	A6M	35	5	II	0
24	area 6 of cortex, ventral, part a	A6Va	36	5	II	0
25	area 6 of cortex, ventral, part b	A6Vb	37	5	II	0
26	Area 8	A8		5	II	1
27	Area 8 of cortex, caudal part	A8C	41	5	II	0
28	Area 8a of cortex, dorsal part	A8aD	38	5	II	0
29	Area 8a of cortex, ventral part	A8aV	39	5	II	0
30	Area 8b of cortex	A8b	40	5	II	0
31	Area 4 of cortex, part c (primary motor)	A4c	32	7	II	0
32	Area 4 of cortex, parts a and b (primary motor)	A4ab	31	7	II	0
33	Area 24b of cortex	A24b	58	8	II	0
34	Area 24c of cortex	A24c	59	8	II	0
35	Area 24a of cortex	A24a	57	9;10;11;12	IV	0
36	Area 25 of cortex	A25	61	9;10;11;12	IV	0
37	Area 32	A32	66	13	II	0
38	Area 32, ventral part	A32v	67	13	II	0
39	Agranular insular cortex	AI	26	14;15;16	III	0
40	Dysgranular insular cortex	DI	88	17	II	0
41	Gustatory area	GU	93	17	II	0
42	Granular insular cortex	GI	92	18	I	0
43	Retroinsular area	ReI	121	NaN	O	0
44	areas 1 and 2 of cortex	A1/2	28	20;21;22;23;24	U	0
45	Area 3 of cortex	A3		20;21;22;23;24	U	0
46	Area 3a of cortex	A3a	29	20;21;22;23;24	U	0
47	Area 3b of cortex	A3b	30	20;21;22;23;24	U	0
48	Secomdary somatosensory cortex	S2		25	I	1
49	secondary somatosensory cortex, external part	S2E	122	25	II	0
50	secondary somatosensory cortex, internal part	S2I	123	25	II	0
51	secondary somatosensory cortex, parietal rostral area	S2PR	124	25	II	0
52	secondary somatosensory cortex, parietal ventral area	S2PV	125	25	II	0
53	Parainsular cortex, lateral part	PaIL	103	NaN	O	0
54	Parainsular cortex, medial part	PaIM	104	NaN	O	0
55	Insular proisocortex	IPro	95	NaN	O	0
56	Temporal proisocortex	Tpro		NaN	O	0
57	Auditory cortex, primary area	AuA1	81	26	II	0
58	Auditory cortex, rostral area	AuR	82	26	II	0
59	Auditory cortex, rostrotemporal part	AuRT	87	26	II	0
60	Auditory cortex, anterolateral area	AuAL	76	27;28;29	IV	0
61	Auditory cortex, caudal parabelt area	AuCPB	79	27;28;29	IV	0
62	Auditory cortex, caudolateral area	AuCL	77	27;28;29	IV	0
63	Auditory cortex, caudomedial area	AuCM	78	27;28;29	IV	0
64	auditory cortex, middle lateral area	AuML	80	27;28;29	IV	0
65	auditory cortex, rostral parabelt	AuRPB	83	27;28;29	IV	0
66	auditory cortex, rostromedial area	AuRM	84	27;28;29	IV	0
67	auditory cortex, rostrotemporal lateral area	AuRTL	85	27;28;29	IV	0
68	auditory cortex, rostrotemporal medial area	AuRTM	86	27;28;29	IV	0
69	Superior temporal rostral area (cortex)	STR	126	27;28;29	IV	0
70	Parietal area PE	PE	106	30;31;32;33	U	0
71	Parietal area PE, caudal part	PEC	107	30;31;32;33	U	0
72	Parietal area PF (cortex)	PF	108	30;31;32;33	U	0
73	Parietal area PFG (cortex)	PFG	109	30;31;32;33	U	0
74	Parietal area PG	PG	110	NaN	UU	1
75	Parietal area PG, medial part (cortex)	PGM	112	NaN	UU	0
76	Parietal area PGa and IPa (fundus of superior temporal ventral area)	PGa/IPa	111	NaN	UU	0
77	Anterior intraparietal area of cortex	AIP	27	NaN	UU	0
78	Lateral intraparietal area of cortex	LIP	96	NaN	UU	0
79	Medial intraparietal area of cortex	MIP	97	NaN	UU	0
80	Ventral intraparietal area of cortex	VIP	141	NaN	UU	0
81	Occipito-parietal transitional area of cortex	Opt	100	NaN	UU	0
82	Temporoparietal transitional area	TPt	140	NaN	UU	0
83	Superior temporal polysensory area	TPO/STP		NaN	UU	0
84	Temporo-parieto-occipital association area (superior temporal polysensory cortex)	TPO	138	NaN	UU	0
85	Temporal area TE1 (inferior temporal cortex)	TE1	128	34	II	0
86	Temporal area TE2 (inferior temporal cortex)	TE2	129	34	II	0
87	Temporal area TE3 (inferior temporal cortex)	TE3	130	34	II	0
88	Temporal area TF	TF	132	34	II	0
89	Temporal area TF, occipital part	TFO	133	34	II	0
90	Temporal area TH	TH	134	34	II	0
91	Temporal area TL	TL	135	34	II	0
92	Temporal area TL, occipital area	TLO	136	34	II	0
93	Medial superior temporal area of cortex	MST	98	34	II	0
94	Fundus of superior temporal sulcus area of cortex	FST	91	34	II	0
95	Temporal proisocortex	TPro	137	NaN	O	0
96	Temporopolar proisocortex	TPPro		NaN	O	0
97	Area 35 of cortex	A35	68	35	I	0
98	Area 36 of cortex	A36	69	36	I	0
99	Area 29b of cortex	A29b		38	IV	0
100	Area 30 of cortex	A30	64	39	IV	0
101	Area 29c of cortex	A29c	62	40	II	0
102	Area 29a of cortex	A29a	62	40	II	0
103	Area 23a of cortex	A23a	53	NaN	UU	0
104	Area 23b of cortex	A23b	54	NaN	UU	0
105	Area 23c of cortex	A23c	55	NaN	UU	0
106	Area 23 of cortex, ventral part	A23V	56	NaN	UU	0
107	Area 31 of cortex	A31	65	NaN	UU	0
108	Prostriate area	ProSt	119	41	I	0
109	Parietal area PG, medial part	PGM		NaN	O	0
110	Primary visual cortex	V1	142	43;44	III	0
111	Area 19 of cortex, dorsointermediate part	A19DI	51	45;46;47;48;49;50	IV	0
112	Area 19 of cortex, medial part	A19M	52	45;46;47;48;49;50	IV	0
113	Visual area 2	V2	143	45;46;47;48;49;50	IV	0
114	Visual area 3 (ventrolateral posterior area)	V3	144	45;46;47;48;49;50	IV	0
115	Visual area 3A (dorsoanterior area)	V3A	145	45;46;47;48;49;50	IV	0
116	Visual area 4 (ventrolateral anterior area)	V4	146	45;46;47;48;49;50	IV	0
117	Visual area 4, transitional part	V4T	147	45;46;47;48;49;50	IV	0
118	Visual area 5 (middle temporal area)	V5	148	45;46;47;48;49;50	IV	0
119	Visual area 6 (dorsomedial area)	V6	149	45;46;47;48;49;50	IV	0
120	Visual area 6A (posterior parietal medial area)	V6A	150	45;46;47;48;49;50	IV	0
121	Entorhinal cortex	Ent	89	52;53;54	III	0
122	Prosubiculum	ProS	829	55	I	0
123	Parasubiculum	PaS	830	56	I	0
124	Presubiculum	PrS	117;827	57;58	III	0
125	Subiculum	S	828	60;61;62;63;64;67	III	0
126	Supracallosal subiculum	SS		NaN	O	0
127	Field CA1 of the hippocampus	CA1	822	69;70;71;72	III	0
128	Field CA2 of the hippocampus	CA2	823	74;75;76;77	III	0
129	Field CA3 of the hippocampus	CA3	823	79;80;81;82;83	III	0
130	Dentate gyrus	DG	151	84	I	1
131	Molecular layer of the dentate gyrus	MoDG	151	85	I	0
132	Polymorph layer of the dentate gyrus	PoDG	151	86	I	0
133	Granule cell layer of the dentate gyrus	GrDG	151	87	I	0
134	Fasciola cinerea	FC	151	92	I	0
135	Induseum griseum	IG	94	93	I	0
136	Anterior olfactory nucleus	AO	7	106;107;108;109;110;111;112	III	0
137	Dorsal tenia tecta	DTT		113	I	0
138	Piriform cortex	Pir	113	116	I	0
139	Cortex-amygdala transition zone	CxA	841;842	117	I	0
140	Nucleus of the lateral olfactory tract	LOT	179;840	118	I	0
141	Anterior cortical amygdaloid nucleus	ACo	178	119	I	0
142	Posterior cortical amygdaloid nucleus	PCo	180;848	120	I	0
143	Amygdalopiriform transition area	APir	1259;169	121;122	III	0
144	Claustrum	Cl	212	123	I	0
145	Dorsal nucleus of the endopiriform claustrum	DEn	213	124	I	0
146	Ventral nucleus of the endopiriform claustrum	VEn	236	125	II	0
147	Intermediate endopiriform nucleus	IEn	217	125	II	0
148	Anterior amygdaloid area	AA	1062	128	I	0
149	Lateral amygdaloid nucleus	LA	209	130;131;132	III	0
150	Basolateral amygdalar nucleus	BL	197	133	I	1
151	Basolateral amygdaloid nucleus, dorsal part	BLD	197	134;135;136	IV	0
152	Basolateral amygdaloid nucleus, dorsolateral part	BLDL	197	134;135;136	IV	0
153	Basolateral amygdaloid nucleus, intermediate part	BLI	834	134;135;136	IV	0
154	Basolateral amygdaloid nucleus, ventrolateral part	BLVL	197	134;135;136	IV	0
155	Basolateral amygdaloid nucleus, ventromedial part	BLVM	197	134;135;136	IV	0
156	Basomedial amygdalar nucleus	BMA		137	I	1
157	Basomedial amygdaloid nucleus, dorsal part	BMD		138;139	IV	0
158	Basomedial amygdaloid nucleus, magnocellular part	BMMC	205;833;836	138;139	IV	0
159	Basomedial amygdaloid nucleus, parvicellular part	BMPC	206;835;837	138;139	IV	0
160	Basomedial amygdaloid nucleus, ventral part	BMV		138;139	IV	0
161	Basomedial amygdaloid nucleus, ventromedial part	BMVM		138;139	IV	0
162	Amygdalohippocampal area	AHi	846	140	I	0
163	Medial amygdaloid nucleus	ME	181;844	147;148;149;150	U	0
164	Central amygdaloid nucleus, capsular part	CeC	992	151	I	0
165	Central amygdaloid nucleus, lateral part	CeL	990	152	I	0
166	Central amygdaloid nucleus, medial part	CeM	991	153	I	0
167	Intercalated nuclei of the amygdala	IA		154	II	0
168	Intercalated amygdaloid nucleus, main part	IM		154	II	0
169	Posterior cortical amygdaloid nucleus	PCo		155	U	0
170	Amygdalostriatal transition area	ASt		157	I	0
171	Caudate nucleus	Cd	233;753	158	II	0
172	Putamen	Pu	234	158	II	0
173	Accumbens nucleus	ACb	227	159	I	1
174	Accumbens nucleus, core	AcbC	228	160	I	0
175	Accumbens nucleus, shell	AcbSh	229	161	II	0
176	Dorsal accumbens shell	DAcbSh	229	161	II	0
177	Medial accumbens shell	MAcbSh	229	161	II	0
178	Interstitial nucleus of the posterior limb of the anterior commissure	IPAC		162;163;164	III	0
179	Lateral accumbens shell	LAcbSh		165	I	0
180	Olfactory tubercle	Tu	21	166	I	0
181	Island of Calleja	ICj		167	I	0
182	Island of Calleja, major island	ICjM		168	I	0
183	Navicular nucleus of the basal forebrain	Nv		169	I	0
184	Lateral septal nucleus, intermediate part	LSI	243	170	I	0
185	Lateral septal nucleus, dorsal part	LSD	243	171	I	0
186	Lateral septal nucleus, ventral part	LSV	243	172	I	0
187	Septofimbrial nucleus	SFi		173	I	0
188	Septohippocampal nucleus	SHi		174	I	0
189	External globus pallidus	ÈGP	215	175	I	0
190	Internal globus pallidus	IGP	216	176	I	0
191	Ventral pallidum	VP	761	178	I	0
192	Substantia innominata, basal part	SIB		179	I	0
193	Basal nucleus (Meynert)	B	955;956;957;958	182	I	0
194	Lateral nucleus of the diagonal band	LDB		183	I	0
195	Paradiagonal zond	PDZ		184	II	0
196	Nucleus of the horizontal limb of the diagonal band	HDB	239;954	184	II	0
197	Nucleus of the vertical limb of the diagonal band	VDB	240	184	II	0
198	Medial septal nucleus	MS	247	185	I	0
199	Triangular septal nucleus	TS		186	I	0
200	Bed nucleus of the stria terminalis	ST	185	187	I	1
201	Bed nucleus of the stria terminalis, lateral division, dorsal part	STLD	843;850	189	I	0
202	Bed nucleus of the stria terminalis, medial division, anterior part	STMA	947	193	I	0
203	Bed nucleus of the stria terminalis, medial division, ventral part	STMV	947	195	I	0
204	Bed nucleus of stria terminalis, fusiform part	Fu	185	196	I	0
205	Ventral anterior thalamic nucleus, lateral part	VAL	298;762;764;765	204;205	III	0
206	Ventral lateral thalamic nucleus, lateral part	VLLa	303	NaN	O	0
207	Ventral lateral thalamic nucleus, medial part	VLM	304	NaN	O	0
208	Ventral lateral thalamic nucleus, dorsal part	VLD	305	NaN	O	0
209	Ventral lateral thalamic nucleus, ventral part	VLV	770	206	I	0
210	Ventral posterolateral nucleus of the thalamus	VPL	316;777	207	I	0
211	Ventral posteromedial thalamic nucleus	VPM	317;773	208	I	0
212	Ventral posterior nucleus of the thalamus, parvicellular	VPPC	774	209;210	III	0
213	Ventral posterior thalamic nucleus superior part	VPS		NaN	O	0
214	Ventral posterior thalamic nucleus inferior part	VPI	772	NaN	O	0
215	Posterior thalamic nuclear group, triangular part	PoT	308;886	211	I	0
216	Subparafascicular thalamic nucleus	SPF		212	I	0
217	Subparafascicular thalamic nucleus, parvicellular part	SPFPC		213	IV	0
218	Retroethmoid nucleus	REth		214	IV	0
219	Peripeduncular nucleus	PP		216	I	0
220	Medial geniculate nucleus, dorsal part	MGD	1262;1265	217	I	0
221	Medial geniculate nucleus, medial part	MGM	1263	218	I	0
222	Subbrachial nucleus	SubB		219	I	0
223	Medial geniculate nucleus, ventral part	MGV	1261	220	I	0
224	Dorsal lateral geniculate nucleus	DLG	331	221	I	0
225	External magnocellular layer of the dorsal lateral geniculate	ExMC		NaN	O	0
226	External parvicellular layer of the dorsal lateral geniculate	ExPC		NaN	O	0
227	Internal magnocellular layer of the dorsal lateral geniculate	InMC		NaN	O	0
228	Internal parvicellular layer of the dorsal lateral geniculate	InPC		NaN	O	0
229	Koniocellular layer of the dorsal lateral geniculate K1	K1		NaN	O	0
230	koniocellular layer of the dorsal lateral geniculate K2	K2		NaN	O	0
231	Koniocellular layer of the dorsal lateral geniculate K3	K3		NaN	O	0
232	Koniocellular layer of the dorsal lateral geniculate K4	K4		NaN	O	0
233	Lateral posterior thalamic nucleus	LP	266	225	II	0
234	Pulvinar	Pul		225	II	0
235	Anterior Pulvinar	APul	273;883	NaN	O	0
236	Inferior Pulvinar	IPul	274	NaN	O	0
237	Inferior Pulvinar caudolateral part	IPulCL		NaN	O	0
238	Inferior Pulvinar caudomedial part	IPulCM	1274	NaN	O	0
239	Inferior Pulvinar medial part	IPulM	1275	NaN	O	0
240	Inferior Pulvinar posterior part	IPulP	1276	NaN	O	0
241	Lateral Pulvinar	LPul	279	NaN	O	0
242	Medial Pulvinar	MPul	280;779	NaN	O	0
243	Posterior limitans thalamic nucleus	PLI		231	I	0
244	Suprageniculate thalamic nucleus	SG	311;820	232	I	0
245	Ethmoid thalamic nucleus	Eth		233	U	0
246	Anterodorsal thalamic nucleus	AD	261;879	235	I	0
247	Angular thalamic nucleus	Ang	282	236	I	0
248	Anteromedial thalamic nucleus	AM	262	237	I	0
249	Anteroventral thalamic nucleus	AV	263	239;240	III	0
250	Interanteromedial thalamic nucleus	IAM		241	I	0
251	Interanterodorsal thalamic nucleus	IAD		242	I	0
252	Laterodorsal thalamic nucleus	LD	265	244;245	III	0
253	Mediodorsal thalamic nucleus	MD	267	246	I	0
254	Mediodorsal thalamic nucleus, central part	MDC	768	247	I	0
255	Mediodorsal thalamic nucleus, lateral part	MDL	769;782	248	I	0
256	Mediodorsal thalamic nucleus, medial part	MDM	767	249	I	0
257	Paraventricular thalamic nucleus	PV	345	253	I	0
258	Parataenial thalamic nucleus	PT	878	254	I	0
259	Reuniens thalamic nucleus	Re		255	I	0
260	Retroreuniens nucleus	RRe		256	I	0
261	Xiphoid thalamic nucleus	Xi		258	I	0
262	Middle and Intralaminar nuclei	MIN		260	I	0
263	Rhomboid thalamic nucleus	Rh		261	I	0
264	Central medial thalamic nucleus	CM	775	262	I	0
265	Paracentral thalamic nucleus	PC	880	263	I	0
266	Central lateral thalamic nucleus	CL	855;856	264	I	0
267	Parafascicular thalamic nucleus	PaF	776	265	I	0
268	Posterior intralaminar thalmic nucleus	PIL		266	I	0
269	Reticular nucleus	RT	320;787	267	I	0
270	Pregeniculate nucleus of the prethalamus	PrG		269	I	0
271	Subgeniculate nucleus of the prethalamus	SubG		272	I	0
272	Medial habenula	MHb	786	273	I	0
273	Lateral habenula	LHb	785	274	I	0
274	Supraoptic nucleus	SO	384	276	I	0
275	Paraventricular hypothalamic nucleus, lateral magnocellular part	PaLM	367	279	I	0
276	DA14 dopamine cells	DA14		282	I	0
277	Paraventricular hypothalamic nucleus, dorsal cap	PaDC	367	287	I	0
278	Paraventricular hypothalamic nucleus, posterior part	PaPo	367	288;289;290	III	0
279	Arcuate hypothalamic nucleus	Arc	352	292;293;294	III	0
280	DA12 dopamine cells	DA12		295	I	0
281	Septohypothalamic nucleus	SHy		298	I	0
282	Medial preoptic area	MPA		300	I	0
283	DA14 dopamine cells	DA14		301	I	0
284	Anteroventral periventricular nucleus	AVPe		302	I	0
285	Dorsomedial hypothalamic nucleus	DM	356	303	I	0
286	Dorsomedial hypothalamic nucleus, compact part	DMC		305	I	0
287	Median preoptic nucleus	MnPO		307	I	0
288	Vascular organ of the lamina terminalis	VOLT		308	I	0
289	Suprachiasmatic nucleus	SCh	914	314;315	III	0
290	Subfornical organ	SFO		316	I	0
291	Ventromedial preoptic nucleus	VMPO		317	I	0
292	Ventrolateral preoptic nucleus	VLPO		318	I	0
293	Anterior hypothalamic nucleus	AHN		319	I	0
294	Anterior Hypothalamic area, anterior part	AHA		320	I	0
295	Lateral mammillary nucleus	LM	791	327	I	0
296	Medial mammillary nucleus, lateral part	ML		330	I	0
297	Medial Mammillary nucleus, medial part	MM	364	331	I	0
298	Retromammillary nucleus	RM		336;337;338	III	0
299	Ventral tuberomammilary nucleus	VTM		341	I	0
300	Medial Preoptic nucleus	MPO	379	343;344;345	III	0
301	Premammilary dorsal nucleus	PMD	921	346	I	0
302	Premammilary ventral nucleus	PMV	921	347	I	0
303	Ventromedial hypothalamic nucleus	VMH	303	348	I	0
304	Lateral hypothalamic area	LH	917	357	I	0
305	Juxtaparaventricular zone of the lateral hypothalamus	JPLH		358	I	0
306	Supraoptic nucleus, retrochiasmatic part	SOR	919	361	I	0
307	DA11 dopamine cells	DA11		364	I	0
308	Perifornical nucleus	PeF		366	I	0
309	Subincertal nucleus	SubI		367	I	0
310	Lateral preoptic area	LPO	377	371;372;373	III	0
311	Parasubthalamic nucleus	PSTN		374	I	0
312	Subthalamic nucleus	STh	235	379	I	0
313	Medial tuberal nucleus	MTu	365	380	I	0
314	Zona incerta, rostral part	ZIR	325;788	382	II	0
315	Zona incerta, dorsal part	ZID	325;788	382	II	0
316	Zona incerta, ventral part	ZIV	325;788	382	II	0
317	Zona incerta, caudal part	ZIC	325;788	382	II	0
318	Nucleus of the H field of Forel	H	963;964	384	I	0
319	Median eminence	ME		385	I	0
320	Superior Colliculus	SC	452	386	I	0
321	Optic layer of the superior colliculus	Op		387	I	0
322	Superficial gray layer of the superior colliculus	SuG	458	388	I	0
323	Zonal layer of superior colliculus	Zo		389	I	0
324	Deep gray layer of the superior colliculus	DpG	453	390	I	0
325	Deep white layer of the superior colliculus	DpWh		391	I	0
326	Intermediate white layer of the superior colliculus	InWh	455	392	I	0
327	Intermediate gray layer of the superior colliculus	InG		393;394;395;396	III	0
328	Inferior colliculus	IC	405	398	I	0
329	Central nucleus of the inferior colliculus	ICc	406	399	I	0
330	Dorsal cortex of the inferior colliculus	DCIC	407	400	II	0
331	Commissural nucleus of the inferior colliculus	CoM	996	400	II	0
332	External cortex of the inferior colliculus	ECIC	408	401	I	0
333	Recess of the inferior colliculus	ReIC		402	I	0
334	Nucleus of the brachium of the inferior colliculus	BIC	418;885	403	I	0
335	Sagulum nucleus	Sag	1026	404	I	0
336	Microcellular tegmental nucleus	MiTg		405	I	0
337	Parabigeminal nucleus	PBG	505	406	I	0
338	Mesencephalic trigeminal nucleus	Me5	417;971	407	I	0
339	Substantia nigra, reticular part	SNR	225	408	I	0
340	Substantia nigra, lateral part	SNL	224	409	I	0
341	Substantia nigra, compact part	SNC	220;758	410	I	1
342	Substantia nigra, compact part, dorsal tier	SNCD	821	411	I	0
343	Substantia nigra, compact part, medial tier	SNCM	220;758	412	I	0
344	Subcommissural organ	SCO		413	I	0
345	Ventral tegmental area	VTA	893	414	II	0
346	Ventral tegmental area, rostral part	VTAR		414	II	0
347	ventral tegmental area, caudal part	VTAC		414	II	0
348	Parainterfascicular nucleus of the VTA	PIF		414	II	0
349	Parabranchial pigmented nucleus of the VTA	PBP		414	II	0
350	Paranigral nucleus of the VTA	PN		415	I	0
351	Mesencephalic reticular formation	mRt	1011	416	II	0
352	Prerubral field	PR	1277	416	II	0
353	Precuneiform area	PrCnF		416	II	0
354	Isthmic reticular formation	isRt		416	II	0
355	Rostral interstitial nucleus of the medial longitudinal fasciculus	RI		416	II	0
356	Midbrain reticular nucleus	MRN	1020	420	I	0
357	Retroisthmic nucleus	RIs		424	II	0
358	DA8 dopamine cells	DA8		424	II	0
359	Periaqueductal gray	PAG	422;884	425	I	1
360	Dorsomedial periaqueductal gray	DMPAG	422;884	425	II	0
361	Lateral periaqueductal gray	LPAG	422;884	425	II	0
362	Pleoglial periaqueductal gray	PIPAG	422;884	425	II	0
363	Dorsolateral periaqueductal gray	DLPAG	422;884	425	II	0
364	Ventrolateral periaqueductal gray	VLPAG	422;884	425	II	0
365	Lithoid nucleus	Lth	422;884	425	II	0
366	Precommissural nucleus	PrC		428	I	0
367	Interstitial nucleus of Cajal	InC	409;889	429	I	0
368	Nucleus of Darkschewitsch	Dk	402;890	430	I	0
369	Anterior pretectal nucleus	APT	391;1019	432;433	III	0
370	Medial pretectal area	MPT	393	434	I	0
371	Retrocommissural nucleus	ReC		435	U	0
372	Nucleus of the optic tract	OT	394	436	I	0
373	Nucleus of the posterior commissure	PCom		437	II	0
374	Magnocellular nucleus of the posterior commissure	MCPC		437	II	0
375	Olivary pretectal nucleus	OPT		438	I	0
376	Mesencephalic reticular formation	mRt		439	U	0
377	Retroparafascicular nucleus	RPF		440	I	0
378	Cuneiform nucleus	Cnf		441	I	0
379	Red nucleus	R	435	442	I	0
380	Red nucleus, parvicellular part	RPC	792	443	I	0
381	Red nucleus, magnocellular part	RMC	873	444	I	0
382	Medial accessory oculomotor nucleus	MA3		445	I	0
383	Oculomotor nerve/nucleus	3N	793	446	II	0
384	Oculomotor nucleus, parvicellular part	3PC	793	446	II	0
385	Interoculomotor nucleus	I3		NaN	O	0
386	Pre-Edinger-Westphal nucleus	PrEW		447	II	0
387	Edinger-Westphal nucleus	EW		447	II	0
388	Trochlear nucleus	4N	462;794	448	I	0
389	Anterior tegmental nucleus	ATg	1025	451	II	0
390	Retroisthmic nucleus	RIs		451	II	0
391	Dorsal terminal nucleus	DT		452	I	0
392	Pedunculotegmental nucleus	PtG		454	I	0
393	Interfascicular nucleus	IF		455	I	0
394	Rostral linear nucleus (midbrain)	RLi		456	I	0
395	Central linear nucleus of the raphÈ	Cli		457	I	0
396	Dorsal raphÈ nucleus	DR	977	458	I	0
397	Dorsal raphÈ nucleus, caudal part	DRC		459	I	0
398	Dorsal raphÈ nucleus, dorsal part	DRD		460	I	0
399	Dorsal raphÈ interfascicular part	DRI		461	I	0
400	Dorsal raphÈ nucleus, lateral part	DRL		462	I	0
401	Dorsal raphÈ nucleus, ventral part	DRV		463	I	0
402	Dorsal raphe nucleus, ventrolateral part	DRVL		464	I	0
403	Interpeduncular nucleus	IP	891	465	I	0
404	Interpeduncular nucleus, rostral subnucleus	IPR		466	I	0
405	Interpeduncular nucleus, lateral subnucleus	IPL		467	I	0
406	Interpeduncular nucleus, caudal subnucleus	IPC		468	I	0
407	Interpeduncular nucleus, intermediate subnucleus	IPI		471	I	0
408	Interpeduncular nucleus, apical subnucleus	IPA		472	I	0
409	Dorsal nucleus of the lateral lemniscus	DLL	477	473	I	0
410	Paralemniscal nucleus	PM		474	I	0
411	Ventral nucleus of the lateral lemniscus	VLL	543;931	476	I	0
412	Intermediate nucleus of the lateral lemniscus	ILL	481	477	I	0
413	Principal sensory trigeminal nucleus	Pr5	511;797;1003	478	I	0
414	Principal sensory trigeminal nucleus, dorsomedial part	Pr5DM		479	I	0
415	Principal sensory trigeminal nucleus, ventrolateral part	Pr5VL		480	I	0
416	Parabrachial nucleus	PB	972	481	I	1
417	Lateral parabrachial nucleus	LPB		482	I	1
418	Lateral parabrachial nucleus, central part	LPBC		483	II	0
419	Lateral parabrachial nucleus, crescent part	LPBCR		483	II	0
420	Lateral parabrachial nucleus, dorsal part	LPBD		484	I	0
421	Lateral parabrachial nucleus, external part	LPBE		485	I	0
422	Lateral parabrachial nucleus, superior part	LPBS		486	I	0
423	Lateral parabrachial nucleus, ventral part	LPBV		487	II	0
424	Lateral parabrachial nucleus, internal part	LPBI		487	II	0
425	Lateral parabrachial nucleus, superior part	LPBS		488	I	0
426	Medial parabrachial nucleus	MPB		489;490	III	0
427	Medial parabrachial nucleus, external part	MPBE		492	I	0
428	Superior olivary complex	Sol	803	493	I	0
429	Lateroventral periolivary nucleus	LVPO		495	I	0
430	Medioventral periolivary nucleus	MVPO		496	I	0
431	Dorsal periolivary region	DPO		497	I	0
432	Nucleus of the central acoustic tract	CAT		500	I	0
433	Medial superior olive	MSO	538	501	I	0
434	Lateral superior olive	LSO	536	502	I	0
435	Barrington's nucleus	BAR		504;505	III	0
436	Dorsal tegmental nucleus	DTg	978	507;508	III	0
437	Laterodorsal tegmental nucleus	LDTg	940	510	II	0
438	Laterodorsal tegmental nucleus, ventral part	LDTgV		510	II	0
439	Posterodorsal tegmental nucleus	PDTg		511	I	0
440	Central gray of the pons	CG	1029	512	II	0
441	Central gray, alpha part	CGA	1029	512	II	0
442	Central gray, beta part	CGB	1029	512	II	0
443	Central gray, gamma part	CGG		512	II	0
444	Central gray, nucleus O	CGO		512	II	0
445	Sphenoid nucleus	Sph		512	II	0
446	Pontine reticular nucleus, oral part	PnO	509;910;1027;1011	513	I	0
447	Dorsomedial tegmental area	DMTg		514	I	0
448	Subpeduncular tegmental nucleus	SPTg		515	I	0
449	Medial paralemniscal nucleus	MPL		516	I	0
450	B9 serotonin cells	B9		518	I	0
451	NA7 noradrenalin cells	NA7		520	I	0
452	Pedunculotegmental nucleus	PTg		521	I	0
453	Pontine reticular nucleus, ventral part	PnV	509;910;1027;1011	522	I	0
454	Pontine reticular nucleus, caudal part	PnC	509;910;1027;1011	523	I	0
455	Supragenual nucleus	SGe		524	I	0
456	Superior Salivatory nucleus	SuS		525	I	0
457	Supratrigeminal nucleus	Su5		526	I	0
458	Reticulotegmental nucleus of the pons	RtTg	526	527	I	0
459	Reticulotegmental nucleus of the pons, lateral part	RtTgL		NaN	O	0
460	Motor trigeminal nucleus	5N	498;1278	529;530;531;532;533	III	0
461	Parvicellular motor 5 nucleus	5PC		534	U	0
462	Peritrigeminal zone	P5		535	I	0
463	Median raphe nucleus	MnR	928	539;540	IV	0
464	Rhabdoid nucleus	Rbd		539;540	IV	0
465	Paramedian raphe nucleus	PMnR		539;540	IV	0
466	Locus coeruleus	LC	482;969	541	I	0
467	Subcoeruleus nucleus, dorsal part	SubCD		546	I	0
468	Subcoeruleus nucleus, ventral part	SubCV		547	I	0
469	NA5 noradrenalin cells	NA5		548	I	0
470	Kolliker-Fuse nucleus	KF		549	I	0
471	Area postrema	AP		550	II	0
472	Area subpostrema	SubP		550	II	0
473	Cuneate nucleus	Cu	553	552;553	III	0
474	External cuneate nucleus	Ecu	556	554	I	0
475	Gracile nucleus	Gr	557;898	555	I	0
476	Noto cuneate nucleus	Nt		NaN	UU	0
477	Lateral pericuneate nucleus	LPCu		NaN	UU	0
478	Nucleus of the trapezoid body	Tz	504;1279	556	I	0
479	Solitary nucleus	Sol	612;807	557	I	0
480	Solitary nucleus, paracommissural part	SolPaC		NaN	O	0
481	Solitary nucleus, commissural part	SolC		560	I	0
482	Solitary nucleus, gelatinous part	SolG		561	I	0
483	Solitary nucleus, lateral part	SolL		562	II	0
484	Soltary nucleus, rostrolateral part	SolRL		562	II	0
485	Solitary nucleus, ventrolateral part	SolVL		562	II	0
486	Solitary nucleus, dorsolateral part	SolDL		562	II	0
487	Solitary nucleus, ventral part	SolV		562	II	0
488	Solitary nucleus, interstitial part	SolI		562	II	0
489	Solitary nucleus, medial part	SolM		563	II	0
490	Solitary nucleus, intermediate part	SolIM		563	II	0
491	NA2 noradrenalin cells	NA2		563	II	0
492	Spinal trigeminal nucleus, caudal part	Sp5C	503;801	565	I	0
493	Spinal trigeminal nucleus, interpolar part	Sp5I	503;801	566	I	0
494	Spinal trigeminal nucleus, oral part	Sp5O	503;801	567	I	0
495	Paratrigeminal nucleus	Pa5		573	U	0
496	Nucleus of the origin of efferents of the vestibular nerve	EVe		574	I	0
497	Ambiguus nucleus	Amb	548;981	575	I	0
498	Ambiguus nucleus, compact part	AmbC		576;577	IV	0
499	Ambiguus nucleus, loose part	AmbL		576;577	IV	0
500	Ambiguus nucleus, compact part	AmbC		576;577	IV	0
501	Ambiguus nucleus, loose part	AmbL		576;577	IV	0
502	Vagus nerve nucleus	10N	632	578	II	0
503	Dorsal motor nucleus of vagus; caudal part	10Ca	806	578	II	0
504	Granule cell layer of the cochlear nuclei	GrC		579	I	0
505	Dorsal cochlear nucleus	DC	473	582;583;584	III	0
506	Ventral cochlear nucleus, anterior part	VCA	475	585	II	0
507	Ventral cochlear nucleus, posterior part	VCP	476	585	II	0
508	Interstitial nucleus of the vestibular nerve	I8		586	I	0
509	Abducens nucleus	6N	467	589	I	0
510	Facial nucleus	7N	479;799	592;593;594;595;596;597;598	III	0
511	Nucleus of the origin of efferents of the vestibular nerve	EVe		600	U	0
512	Intermediate reticular nucleus	IRt		601	II	0
513	Superior salivatory nucleus	SuS		601	II	0
514	Retroambiguus nucleus	RAmb		601	II	0
515	Rostral ventral respiratory group	RVRG		601	II	0
516	Ad1 adrenalin cells	Ad1		601;612	IV	0
517	Gigantocellular reticular nucleus	Gi	1005	603	I	1
518	Gigantocellular reticular nucleus, alpha part	GiA		604	I	0
519	Gigantocellular reticular nucleus, ventral part	GiV		605	I	0
520	Medullary reticular nucleus, dorsal part	MdD	1012	607	II	0
521	Matrix region of the medulla	Mx		607;610	IV	0
522	Medullary reticular nucleus, ventral part	MdV		608	II	0
523	Central cervical nucleus	CeCv		608	II	0
524	Parvicellular reticular nucleus	PCRt	1007	610	II	0
525	Parvicellular reticular nucleus, alpha part	PCRtA	1007	610	II	0
526	Trigeminal transition zone	5Tr		610	II	0
527	Inferior salivatory nucleus	IS		611	I	0
528	Lateral paragigantocellular nucleus	LPGi	1022	612	II	0
529	NA1 noradrenalin cells	NA1		612	II	0
530	Botzinger complex	Bo		612	II	0
531	Pre-Botzinger complex	PRBo		612	II	0
532	Rostroventrolateral reticular nucleus	RVL	602	612	II	0
533	Caudoventrolateral reticular nucleus	CVL	602	612	II	0
534	Dorsal paragigantocellular nucleus	DPGi	1021	614	I	0
535	Inferior olivary nucleus	IO	802	615	I	0
536	Inferior olive, subnucleus A of medial nucleus	IOA	564	616	I	0
537	Inferior olive, subnucleus B of medial nucleus	IOB	564	617	I	0
538	Inferior olive, subnucleus C of medial nucleus	IOC	564	618	I	0
539	Inferior olive, dorsal nucleus	IOD	563	619;620	III	0
540	Inferior olive, principal nucleus	IOPr	565	621	I	0
541	Inferior olive, cap of Kooy of the medial nucleus	IOK	562	623	I	0
542	Inferior olive, beta subnucleus of the medial nucleus	IOBe	561	624	I	0
543	Inferior olive, medial nucleus	IOM		625	I	0
544	Conterminal nucleus	Ct		NaN	O	0
545	Linear nucleus of the hindbrain	Li		626	I	0
546	Parasolitary nucleus	PSol		627	I	0
547	Intercalated nucleus	In		628	U	0
548	Nucleus of Roller	Ro		629	I	0
549	Prepositus nucleus	Pr	589;808	630	II	0
550	Prepositus nucleus, magnocellular part	PrMC		630	II	0
551	Parapyramidal nucleus of the raphe	PPy		631	I	0
552	Lateral vestibular nucleus	LVe	625;1002	632	I	0
553	Medial vestibular nucleus	MVe	626	633	I	1
554	Medial vestibular nucleus, magnocellular part	MVeMC	626	633	II	0
555	Medial vestibular nucleus, parvicellular part	MVePC	626	633	II	0
556	Nucleus Y of the vestibular complex	Y		634	I	0
557	Nucleus X	X		635	I	0
558	Raphe magnus nucleus	RMg	1009	636	II	0
559	Raphe interpositus nucleus	RIP	1023	636	II	0
560	Raphe pallidus nucleus	RPa		637	I	0
561	Raphe pallidus nucleus obscurus	ROb	1008	638	I	0
562	Cerebellar cortex	Cb		639	I	0
563	Lobule 1 of the cerebellar vermis (lingula)	1Cb	859	640	I	0
564	Lobule 2 of the cerebellar vermis (Central lobule 2)	2Cb	860	641	I	0
565	Lobule 3 of the cerebellar vermis (Central lobule 3	3Cb	861	642	I	0
566	Lobule 4 of the cerebellar vermis (CULMEN)	4Cb	862	643	I	0
567	Lobule 5 of the cerebellar vermis (CULMEN)	5Cb	863	644	I	0
568	Lobule 6 of the cerebellar vermis (Declive)	6Cb	864	646	I	0
569	Lobule 7 of the cerebellar vermis (Folium Tuber)	7Cb	865	647	I	0
570	Lobule 8 of the cerebellar vermis (Pyramus)	8Cb	866	648	I	0
571	Lobule 9 of the cerebellar vermis (Uvula)	9Cb	867	649	I	0
572	Lobule 10 of the cerebellar vermis (Nodulus)	10Cb	868	650	I	0
573	Simple lobule	Sim	973;974	651	I	0
574	Crus 1 of the ansiform lobule	Crus1	871	652	I	0
575	Crus 2 of the ansiform lobule	Crus2	872	653	I	0
576	Paramedian lobule	PM	869;870	654	I	0
577	Copula of the pyramis (copula Pyramidis)	Cop		655	I	0
578	Paraflocculus	PFl	984	656	I	0
579	Flocculus	Fl	876	657	I	0
580	Medial cerebellar nucleus/Fastigial nucleus	Med	656	658	I	0
581	Interposed cerebellar nucleus, anterior part	IntA	653	659	I	0
582	Interposed cerebellar nucleus, posterior part	IntP	657	661;662	III	0
583	Lateral (dentate) cerebellar nucleus	Lat	654	663	II	0
584	Lateral cerebellar nucleus, parvicellular part	LatPC		663	II	0
585	Vestibulocerebellar nucleus	VeCb		664	I	0
